# cIAP1 inhibitor of apoptosis is a tumor suppressor in Ewing sarcoma

**DOI:** 10.1101/2025.06.27.661947

**Authors:** Florencia Cidre-Aranaz, Florian H. Geyer, Tilman L. B. Hölting, Tobias Faehling, Alina Ritter, Malenka Zimmermann, Lianghao Mao, Javier Alonso, Ana Sastre, Ashok Kumar Jayavelu, Maximilian M. L. Knott, Julian Musa, Thomas G. P. Grünewald

## Abstract

Ewing sarcoma (EwS) is a highly aggressive pediatric malignancy driven by EWSR1::ETS fusion oncoproteins –primarily EWSR1::FLI1– which deregulate genes essential for differentiation, proliferation, and cell survival. To uncover key downstream targets of this fusion involved in cell differentiation, we combined transcriptomic profiling of EwS cell lines following *EWSR1::FLI1* inhibition with gene ontology analysis, a clinically annotated gene expression dataset derived from EwS patient material and network analyses. This integrative approach identified inhibitor of apoptosis protein 1 (*cIAP1*, alias *BIRC2*) as an EWSR1::FLI1-suppresed gene. Despite its known oncogenic role in many cancers, *cIAP1* showed minimal expression in EwS. Using inducible *cIAP1* re-expression models in EwS cells, we demonstrated that *cIAP1* re-expression suppresses proliferation, clonogenic growth, and 3D spheroid formation in vitro. Transcriptomic and proteomic analyses revealed that low *cIAP1* expression enhances proliferation-related gene signatures, which are inhibited upon *cIAP1* re-expression. *In vivo* xenograft models revealed that *cIAP1* re-expression significantly reduces tumor growth, mitotic activity, and Ki-67 positivity, while increasing tumor necrosis and apoptosis. These findings highlight an unexpected tumor-suppressive role for *cIAP1* in fusion-driven sarcomas, contrasting with its pro-survival function in other cancers. Collectively, our results identify *cIAP1* as a prognostically relevant, EWSR1::FLI1-regulated hub whose re-expression disrupts tumor progression, offering a potential therapeutic strategy to restore tumor-suppressive pathways in EwS.
