## Supplementary Tables for "cIAP1 inhibitor of apoptosis is a tumor suppressor in Ewing sarcoma"

### Sheet: SupplTable_1
Supplementary Table 1. DEG upon EWSR1::FLI1 KD in 8 EwS cell lines, annotated with the gene ontology term ‘Regulation of Cell Differentiation’
Gene name
ABCA5
ABI3BP
ADM
ALK
ANXA1
ASPM
AURKA
BCL6
BIN1
CIAP1
BIRC2
BOC
CD83
CDK1
CDK6
CDKL5
CDON
COL1A1
COL5A1
COL5A2
CRIM1
CSF1
CXCL14
DAB1
DAB2
DKK1
DLX2
DNMT1
DPF3
DPYSL5
DUSP10
E2F1
ECT2
EDN1
EFEMP2
EGR2
EMP2
EPHA4
EPHB2
EREG
ERRFI1
ESRP1
ETS1
EYA1
FAM102A
FANCD2
FAT4
FBN1
FBXO5
FERMT2
FGFR1
FOXO1
FUZ
GLI3
GRN
GSK3B
HAP1
HDAC7
HDAC9
HEY1
HMGB2
ID3
IGFBP3
IGFBP5
IL17RD
IL1B
IL33
IL7R
ITGAV
KIF14
KIFAP3
KLF5
KLF7
L1CAM
LAMB1
LBH
LMO3
LOX
LRP10
LRP8
LRRC17
LTBP3
MAFG
MAN2A1
MAPT
MDK
MMP14
MSX2
MYB
NBR1
NCKAP1L
NEFL
NFKB1
NFKBIZ
NID1
NKX2-2
NLN
NPTN
NR1D2
NRCAM
NREP
NRG1
OLFM2
PBX1
PCP4
PDCD4
PDE3A
PDE5A
PKP2
PLXNB2
PLXNC1
PNP
PRICKLE1
PTGS2
PTX3
RAP1GAP
RARB
RARG
RCOR1
RFX3
RGS2
RGS4
RHOH
RIN2
ROBO2
RUNX2
RUNX3
S100A10
SAV1
SEMA3A
SEMA6C
SEMA6D
SERPINE1
SERPINE2
SERPINF1
SH3GL3
SH3RF1
SIX1
SMAD3
SMAD6
SMAD7
SNAI2
SOX2
SOX4
SPRY1
SULT1E1
TCF7L2
TFAP2A
TGFB1
TGFB1I1
TGFBR1
TMEM100
TOB1
TOX
TP53INP1
TPP1
TRPM4
TRPS1
VCL
VEGFA
WDR62
WWTR1
XRCC2
YWHAH
ZFHX3
ZFP36L1
ZFP36L2

### Sheet: SupplTable_2
Supplementary Table 2. Genes associated with overall survival in a cohort of 196 EwS patients (P<0.01)
GeneName	P value
CIAP1	1.931e-05
L1CAM	7.103e-05
TP53INP1	8.676e-05
NBR1	0.0001334
LRP10	0.0002529
RUNX3	0.0002588
PDCD4	0.0006104
DPYSL5	0.0009524
ABCA5	0.001
E2F1	0.001
SOX2	0.001
DNMT1	0.002
FAT4	0.002
FBXO5	0.002
KIF14	0.002
NRG1	0.002
TOB1	0.002
NEFL	0.003
AURKA	0.004
ASPM	0.005
PNP	0.005
RGS2	0.005
MAN2A1	0.006
NKX2-2	0.007
LRP8	0.009
SEMA6D	0.009
